# A high-quality functional genome assembly of *Delia radicum* L. (Diptera: Anthomiidae) annotated from egg to adult

**DOI:** 10.1101/2021.06.11.447147

**Authors:** Rebekka Sontowski, Yvonne Poeschl, Yu Okamura, Heiko Vogel, Cervin Guyomar, Anne-Marie Cortesero, Nicole M. van Dam

## Abstract

Belowground herbivores are overseen and underestimated, even though they can cause significant economic losses in agriculture. The cabbage root fly *Delia radicum* (Anthomyiidae) is a common pest in *Brassica* species, including agriculturally important crops, such as oil seed rape. The damage is caused by the larvae, which feed specifically on the taproots of *Brassica* plants until they pupate. The adults are aboveground-living generalists feeding on pollen and nectar. Female flies are attracted by chemical cues in *Brassica* plants for oviposition. An assembled and annotated genome can elucidate which genetic mechanisms underlie the adaptation of *D. radicum* to its host plants and their specific chemical defenses, in particular isothiocyanates. Therefore, we assembled, annotated and analyzed the *D. radicum* genome using a combination of different Next Generation Sequencing and bioinformatic approaches. We assembled a chromosome-level *D. radicum* genome using PacBio and Hi-C Illumina sequence data. Combining Canu and 3D-DNA genome assembler, we constructed a 1.3 Gbp genome with an N50 of 242 Mbp and 6 pseudo-chromosomes. To annotate the assembled *D. radicum* genome, we combined homology-, transcriptome- and *ab initio*-prediction approaches. In total, we annotated 13,618 genes that were predicted by at least two approaches. We analyzed egg, larval, pupal and adult transcriptomes in relation to life-stage specific molecular functions. This high-quality annotated genome of *D. radicum* is a first step to understanding the genetic mechanisms underlying host plant adaptation. As such, it will be an important resource to find novel and sustainable approaches to reduce crop losses to these pests.
