## Supplementary material for "A high-quality functional genome assembly of *Delia radicum* L. (Diptera: Anthomiidae) annotated from egg to adult": Table S1

### Sheet: Diptera in %
Assembly	Complete	Single (S)	Duplicated (D)	Fragmented (F)	Missing (M)	Total
raw assembly	95.7	57.6	38.1	2.2	2.1	3285
polished assembly (1st round)	97.1	53.4	43.7	1.3	1.6	3285
polished assembly (2nd round)	97.3	53.5	43.8	1.2	1.5	3285
purged assembly	93.5	87.4	6.1	3.1	3.4	3285
chromosome-scale assembly	93.4	92.2	1.2	2.8	3.8	3285

### Sheet: Diptera absolut counts
Assembly	Complete	Single (S)	Duplicated (D)	Fragmented (F)	Missing (M)	Total
raw assembly	3141	1891	1250	72	72	3285
polished assembly (1st round)	3189	1752	1436	44	52	3285
polished assembly (2nd round)	3196	1758	1438	40	49	3285
purged assembly	3071	2872	199	102	112	3285
chromosome-scale assembly	3070	3030	40	91	124	3285
