## Supplementary material for "A high-quality functional genome assembly of *Delia radicum* L. (Diptera: Anthomiidae) annotated from egg to adult": Table S2

### Sheet: Endopterygota in %
Assembly	Complete	Single (S)	Duplicated (D)	Fragmented (F)	Missing (M)	Total
raw assembly	98.1	54.1	44	0.8	1.1	2124
polished assembly (1st round)	98.6	50.4	48.2	0.6	0.8	2124
polished assembly (2nd round)	98.6	49.6	49	0.6	0.8	2124
purged assembly	96	89.1	6.9	2.3	1.7	2124
chromosome-scale assembly	95.8	94.1	1.7	2.5	1.7	2124

### Sheet: Endopterygota absolut counts
Assembly	Complete	Single (S)	Duplicated (D)	Fragmented (F)	Missing (M)	Total
raw assembly	2084	1150	934	18	22	2124
polished assembly (1st round)	2095	1071	1024	12	17	2124
polished assembly (2nd round)	2094	1054	1040	12	18	2124
purged assembly	2040	1893	147	48	36	2124
chromosome-scale assembly	2036	1999	37	54	34	2124
