## Supplementary material for "A high-quality functional genome assembly of *Delia radicum* L. (Diptera: Anthomiidae) annotated from egg to adult": Table S4

### Sheet: Diptera in %
Species	Complete	Single (S)	Duplicated (D)	Fragmented (F)	Missing (M)	Total
Anopheles gambiae	98.9	98	0.9	0.2	0.9
Drosophila melanogaster	99.4	99	0.4	0.2	0.4
Musca domestica	97.1	94.9	2.2	1.2	1.7
Delia radicum	93.4	92.2	1.2	2.8	3.8
Lucilia cuprina	98.1	97.1	1	1	0.9

### Sheet: Diptera absolute counts
Species	Complete	Single (S)	Duplicated (D)	Fragmented (F)	Missing (M)	Total
Anopheles gambiae	3250	3219	31	8	27	3285
Drosophila melanogaster	3265	3251	14	5	15	3285
Musca domestica	3188	3116	72	39	58	3285
Delia radicum	3070	3030	40	91	124	3285
Lucilia cuprina	3223	3189	34	34	28	3285
