## Supplementary material for "A high-quality functional genome assembly of *Delia radicum* L. (Diptera: Anthomiidae) annotated from egg to adult": Table S5

### Sheet: Endopterygota in %
Species	Complete	Single (S)	Duplicated (D)	Fragmented (F)	Missing (M)	Total
Spodoptera litura	97.1	96.2	0.9	1.1	1.8
Manduca sexta	95.8	93.8	2	2.4	1.8
Pieris rapae	97.6	97.2	0.4	0.8	1.6
Plutella xylostella	88.3	75.7	12.6	3.4	8.3
Tribolium castaneum	98.8	98.5	0.3	0.6	0.6
Anopheles gambiae	98.6	97	1.6	0.5	0.9
Drosophila melanogaster	99.6	98.7	0.9	0	0.4
Musca domestica	97.8	96	1.8	1.1	1.1
Delia radicum	95.8	94.1	1.7	2.5	1.7
Lucilia cuprina	99.1	98.3	0.8	0.4	0.5

### Sheet: Endopterygota absolute counts
Species	Complete	Single (S)	Duplicated (D)	Fragmented (F)	Missing (M)	Total
Spodoptera litura	2064	2044	20	23	37	2124
Manduca sexta	2035	1993	42	51	38	2124
Pieris rapae	2073	2064	9	17	34	2124
Plutella xylostella	1874	1607	267	73	177	2124
Tribolium castaneum	2100	2093	7	13	11	2124
Anopheles gambiae	2094	2060	34	10	20	2124
Drosophila melanogaster	2115	2096	19	1	8	2124
Musca domestica	2078	2040	38	24	22	2124
Delia radicum	2036	1999	37	54	34	2124
Lucilia cuprina	2105	2088	17	9	10	2124
intersect		1217
