## Supplementary material for "A high-quality functional genome assembly of *Delia radicum* L. (Diptera: Anthomiidae) annotated from egg to adult": Table S6

### Sheet: Shared BUSCOs endopterygota
Shared_BUSCOs
22801at33392
118053at33392
75787at33392
14212at33392
78207at33392
9679at33392
128778at33392
92692at33392
22168at33392
81889at33392
41942at33392
65564at33392
21358at33392
70817at33392
90468at33392
87740at33392
73595at33392
30448at33392
126781at33392
77915at33392
36967at33392
113622at33392
87805at33392
97286at33392
16111at33392
57630at33392
96115at33392
101781at33392
127030at33392
92493at33392
117019at33392
29593at33392
11043at33392
109740at33392
129158at33392
73113at33392
109967at33392
68730at33392
12398at33392
18993at33392
118882at33392
68971at33392
104570at33392
111687at33392
76469at33392
49353at33392
79683at33392
14326at33392
116926at33392
87501at33392
53926at33392
83659at33392
120253at33392
91323at33392
9910at33392
49321at33392
82474at33392
10919at33392
91779at33392
116105at33392
23571at33392
39088at33392
21919at33392
18704at33392
125628at33392
799at33392
75072at33392
53859at33392
39186at33392
131936at33392
109330at33392
73484at33392
73728at33392
58122at33392
66694at33392
121207at33392
54486at33392
101956at33392
60364at33392
100396at33392
53544at33392
127240at33392
28056at33392
117853at33392
84839at33392
57999at33392
734at33392
42226at33392
764at33392
15937at33392
40087at33392
4197at33392
49204at33392
44041at33392
22720at33392
63368at33392
12178at33392
108736at33392
63245at33392
15056at33392
75171at33392
805at33392
132164at33392
102589at33392
41638at33392
127343at33392
69538at33392
108987at33392
109693at33392
42626at33392
97752at33392
109805at33392
53064at33392
11167at33392
64925at33392
111388at33392
110940at33392
82031at33392
97032at33392
64274at33392
60450at33392
120195at33392
21773at33392
13672at33392
63187at33392
35432at33392
104278at33392
9080at33392
94539at33392
103227at33392
7877at33392
81925at33392
10581at33392
50239at33392
60822at33392
113125at33392
15496at33392
83314at33392
73136at33392
22922at33392
136832at33392
108202at33392
71151at33392
98109at33392
88715at33392
103561at33392
121236at33392
131765at33392
263at33392
28046at33392
114867at33392
110752at33392
93313at33392
58968at33392
7736at33392
92701at33392
70299at33392
74457at33392
27912at33392
22462at33392
29765at33392
119672at33392
94725at33392
75566at33392
6551at33392
104955at33392
101212at33392
94861at33392
54630at33392
70138at33392
69713at33392
63970at33392
67542at33392
42238at33392
91264at33392
82047at33392
17942at33392
37070at33392
21447at33392
43199at33392
82859at33392
96280at33392
42041at33392
83312at33392
51720at33392
38540at33392
83756at33392
87096at33392
98265at33392
78858at33392
130255at33392
120965at33392
35399at33392
118098at33392
130502at33392
114861at33392
47251at33392
68738at33392
100373at33392
75296at33392
87102at33392
69997at33392
18555at33392
123699at33392
60291at33392
87658at33392
53279at33392
43243at33392
91094at33392
89203at33392
125684at33392
125459at33392
129029at33392
41258at33392
93816at33392
104054at33392
91864at33392
121373at33392
113714at33392
34245at33392
94285at33392
67040at33392
112177at33392
28649at33392
78620at33392
132714at33392
43905at33392
129905at33392
24945at33392
52608at33392
53455at33392
106188at33392
97916at33392
80782at33392
95168at33392
38824at33392
83851at33392
98562at33392
55359at33392
25051at33392
19938at33392
44889at33392
47165at33392
19703at33392
78006at33392
39138at33392
47766at33392
61067at33392
133526at33392
114840at33392
1864at33392
99242at33392
84139at33392
65594at33392
62908at33392
45594at33392
72551at33392
99198at33392
108450at33392
7692at33392
16604at33392
55513at33392
16367at33392
78214at33392
49958at33392
116977at33392
77249at33392
79107at33392
110447at33392
89824at33392
48028at33392
54562at33392
67007at33392
28229at33392
68006at33392
89391at33392
35038at33392
88196at33392
14121at33392
11298at33392
30523at33392
73017at33392
81893at33392
111489at33392
119912at33392
119904at33392
50878at33392
29020at33392
92601at33392
68621at33392
41364at33392
125704at33392
108269at33392
51217at33392
32720at33392
66954at33392
70431at33392
90357at33392
17841at33392
45345at33392
27543at33392
106612at33392
73794at33392
96740at33392
11884at33392
99884at33392
57237at33392
71778at33392
87301at33392
94379at33392
10632at33392
43820at33392
66706at33392
86066at33392
30105at33392
19576at33392
1937at33392
98935at33392
79454at33392
39474at33392
87499at33392
6679at33392
18265at33392
15810at33392
110072at33392
96954at33392
61736at33392
131854at33392
99795at33392
36498at33392
36769at33392
122707at33392
67319at33392
9194at33392
72595at33392
121115at33392
110149at33392
18960at33392
45622at33392
45544at33392
120943at33392
106514at33392
38031at33392
84735at33392
7759at33392
45659at33392
107482at33392
18485at33392
42095at33392
84976at33392
52347at33392
20947at33392
65048at33392
43184at33392
42066at33392
122199at33392
15757at33392
82301at33392
121058at33392
10901at33392
34853at33392
85262at33392
95275at33392
8137at33392
30205at33392
115878at33392
30867at33392
31216at33392
37384at33392
16197at33392
88316at33392
94490at33392
85429at33392
1964at33392
117767at33392
59421at33392
56094at33392
12843at33392
55804at33392
20755at33392
130924at33392
120285at33392
123429at33392
82075at33392
9206at33392
125601at33392
78793at33392
66877at33392
99342at33392
126318at33392
71372at33392
61316at33392
11623at33392
14297at33392
40600at33392
44726at33392
106516at33392
100550at33392
64614at33392
112578at33392
68112at33392
1815at33392
82922at33392
8607at33392
75283at33392
102803at33392
119925at33392
109085at33392
112950at33392
42344at33392
110215at33392
1321at33392
110779at33392
28054at33392
115508at33392
19862at33392
123708at33392
11012at33392
43279at33392
1447at33392
131941at33392
8561at33392
128088at33392
53046at33392
128994at33392
103434at33392
78494at33392
106961at33392
108282at33392
36508at33392
47445at33392
69449at33392
87511at33392
120068at33392
78444at33392
5266at33392
71905at33392
24830at33392
39353at33392
129444at33392
69378at33392
71409at33392
59760at33392
54884at33392
832at33392
93912at33392
116442at33392
131369at33392
108727at33392
104573at33392
105177at33392
70694at33392
113834at33392
14116at33392
46035at33392
40709at33392
96550at33392
102846at33392
93653at33392
96418at33392
85808at33392
104680at33392
63611at33392
52565at33392
45444at33392
53219at33392
105409at33392
132718at33392
125541at33392
17218at33392
26754at33392
99350at33392
97119at33392
86688at33392
31446at33392
3519at33392
76407at33392
44779at33392
7448at33392
128962at33392
118979at33392
25155at33392
45211at33392
26108at33392
88271at33392
128656at33392
31584at33392
33940at33392
7813at33392
54220at33392
103899at33392
15197at33392
81766at33392
119291at33392
8025at33392
52744at33392
11388at33392
112634at33392
103384at33392
47743at33392
89862at33392
10629at33392
37308at33392
19212at33392
50449at33392
59010at33392
61317at33392
38109at33392
120921at33392
35524at33392
66960at33392
60325at33392
31027at33392
23402at33392
13520at33392
34033at33392
82164at33392
23652at33392
103383at33392
26372at33392
5830at33392
59631at33392
67141at33392
103155at33392
113191at33392
24277at33392
61648at33392
60657at33392
116539at33392
15931at33392
16211at33392
69808at33392
105948at33392
85072at33392
77063at33392
12694at33392
25865at33392
19490at33392
77931at33392
35048at33392
103777at33392
52821at33392
91180at33392
12240at33392
75790at33392
111586at33392
82907at33392
100343at33392
121019at33392
90224at33392
111627at33392
36629at33392
87364at33392
107724at33392
107320at33392
13104at33392
42451at33392
7919at33392
16803at33392
29819at33392
53613at33392
25625at33392
82892at33392
112413at33392
71638at33392
112445at33392
110946at33392
82036at33392
58693at33392
99225at33392
17002at33392
69244at33392
81049at33392
60550at33392
42631at33392
89570at33392
107263at33392
131097at33392
114442at33392
59539at33392
119037at33392
68165at33392
45793at33392
96252at33392
76585at33392
129577at33392
66029at33392
110675at33392
75674at33392
105999at33392
112694at33392
71605at33392
82647at33392
98466at33392
115130at33392
85382at33392
57218at33392
88328at33392
127868at33392
27066at33392
113382at33392
90422at33392
60736at33392
101378at33392
117933at33392
30189at33392
79728at33392
39529at33392
66747at33392
46710at33392
130667at33392
21777at33392
23231at33392
26232at33392
27587at33392
18396at33392
26117at33392
82681at33392
107593at33392
51926at33392
126085at33392
120045at33392
102501at33392
114375at33392
32236at33392
59521at33392
74114at33392
109888at33392
18217at33392
109583at33392
114647at33392
106654at33392
68899at33392
12344at33392
10976at33392
126952at33392
74656at33392
108530at33392
60341at33392
124879at33392
15145at33392
106634at33392
112760at33392
97251at33392
7690at33392
892at33392
92303at33392
46673at33392
99998at33392
18170at33392
59393at33392
7103at33392
79534at33392
416at33392
78179at33392
109182at33392
103640at33392
42175at33392
124051at33392
49553at33392
104670at33392
105766at33392
70458at33392
60560at33392
109418at33392
68504at33392
2366at33392
32569at33392
43062at33392
29335at33392
55960at33392
128420at33392
108485at33392
118456at33392
52084at33392
103192at33392
64006at33392
126496at33392
58612at33392
100217at33392
104002at33392
11178at33392
20137at33392
21872at33392
8839at33392
92015at33392
73441at33392
1224at33392
41306at33392
128591at33392
10925at33392
113544at33392
89100at33392
34427at33392
51355at33392
2645at33392
98588at33392
122388at33392
91793at33392
126988at33392
44653at33392
58435at33392
93668at33392
107956at33392
74530at33392
20822at33392
63790at33392
123372at33392
20260at33392
10838at33392
121635at33392
55588at33392
79396at33392
113111at33392
28841at33392
27416at33392
29759at33392
60893at33392
72155at33392
75043at33392
8740at33392
9376at33392
81482at33392
102642at33392
105420at33392
23708at33392
24129at33392
127116at33392
18962at33392
119661at33392
50818at33392
92102at33392
92775at33392
29538at33392
76213at33392
12417at33392
63809at33392
72292at33392
63048at33392
66138at33392
49965at33392
818at33392
80297at33392
50257at33392
34848at33392
44084at33392
75411at33392
114162at33392
79468at33392
20713at33392
15554at33392
90913at33392
112028at33392
68297at33392
86853at33392
77707at33392
62861at33392
96168at33392
122669at33392
7407at33392
70814at33392
27624at33392
99447at33392
114441at33392
44325at33392
125324at33392
93499at33392
43845at33392
96871at33392
114592at33392
52569at33392
103118at33392
94044at33392
42381at33392
24181at33392
21156at33392
53656at33392
22999at33392
51743at33392
72680at33392
37688at33392
93075at33392
132259at33392
28462at33392
82889at33392
91579at33392
24037at33392
48431at33392
24807at33392
137542at33392
60367at33392
27321at33392
22793at33392
128695at33392
45168at33392
85832at33392
41263at33392
43395at33392
96031at33392
97602at33392
48222at33392
74309at33392
39500at33392
80305at33392
83321at33392
58418at33392
71853at33392
88108at33392
101304at33392
13959at33392
36563at33392
41697at33392
99070at33392
103035at33392
111309at33392
58855at33392
62643at33392
24860at33392
52325at33392
86950at33392
16492at33392
37649at33392
29006at33392
52683at33392
2351at33392
62904at33392
30614at33392
26936at33392
85055at33392
78296at33392
108672at33392
61636at33392
50099at33392
51517at33392
118220at33392
103080at33392
38381at33392
96881at33392
117470at33392
109160at33392
15476at33392
85721at33392
32975at33392
3472at33392
95456at33392
56087at33392
70044at33392
53174at33392
119742at33392
83135at33392
17562at33392
114318at33392
28252at33392
96836at33392
95480at33392
4223at33392
53146at33392
99130at33392
93320at33392
56869at33392
18307at33392
46871at33392
26744at33392
26339at33392
114208at33392
51557at33392
21810at33392
66442at33392
29318at33392
26589at33392
6988at33392
22758at33392
87827at33392
16711at33392
97231at33392
56574at33392
67610at33392
95972at33392
3733at33392
48926at33392
25744at33392
34518at33392
46528at33392
60133at33392
79523at33392
108119at33392
39717at33392
7475at33392
81400at33392
46759at33392
24031at33392
113414at33392
4074at33392
10790at33392
103701at33392
12405at33392
133651at33392
84570at33392
127442at33392
93786at33392
45052at33392
53524at33392
26299at33392
71050at33392
88635at33392
104208at33392
35886at33392
40822at33392
34784at33392
4701at33392
52718at33392
122049at33392
103079at33392
32974at33392
111070at33392
59217at33392
87537at33392
48452at33392
2690at33392
61244at33392
44286at33392
123586at33392
74836at33392
116109at33392
62535at33392
20393at33392
20200at33392
50491at33392
116042at33392
113709at33392
107469at33392
3737at33392
62492at33392
70328at33392
133986at33392
18625at33392
38175at33392
90346at33392
106677at33392
40346at33392
68602at33392
4339at33392
90022at33392
65996at33392
16944at33392
114661at33392
117818at33392
116475at33392
32309at33392
24313at33392
86410at33392
693at33392
88705at33392
129575at33392
72444at33392
55066at33392
23991at33392
65619at33392
52753at33392
21377at33392
17406at33392
59078at33392
56271at33392
6183at33392
119314at33392
40735at33392
100253at33392
20871at33392
125338at33392
90659at33392
108936at33392
35709at33392
23886at33392
5169at33392
96988at33392
114240at33392
85885at33392
122075at33392
2473at33392
49882at33392
98509at33392
89419at33392
11006at33392
5437at33392
72726at33392
63089at33392
18319at33392
93415at33392
100973at33392
56325at33392
81857at33392
114519at33392
15014at33392
52206at33392
34533at33392
55677at33392
86146at33392
79760at33392
81547at33392
99877at33392
17436at33392
69913at33392
62181at33392
80327at33392
88392at33392
107893at33392
109368at33392
72236at33392
54922at33392
36062at33392
104263at33392
17779at33392
63263at33392
83414at33392
47164at33392
18418at33392
86566at33392
71022at33392
109916at33392
33907at33392
35387at33392
8178at33392
122088at33392
62059at33392
28254at33392
57185at33392
117085at33392
118788at33392
80899at33392
53737at33392
75940at33392
74986at33392
83163at33392
7509at33392
87225at33392
17778at33392
75492at33392
9071at33392
26706at33392
128995at33392
113263at33392
118238at33392
57482at33392
91023at33392
56314at33392
77527at33392
74811at33392
3572at33392
50908at33392
128253at33392
130720at33392
51239at33392
88295at33392
107239at33392
13494at33392
83226at33392
57811at33392
64650at33392
85567at33392
54429at33392
9603at33392
91556at33392
42611at33392
83873at33392
7857at33392
78966at33392
100239at33392
73235at33392
48149at33392
51721at33392
126103at33392
119531at33392
96156at33392
87037at33392
74979at33392
12845at33392
66174at33392
10442at33392
7933at33392
109132at33392
95446at33392
60045at33392
31341at33392
112758at33392
5384at33392
25808at33392
67471at33392
29835at33392
31340at33392
14817at33392
6081at33392
100233at33392
124179at33392
96693at33392
35136at33392
18669at33392
44113at33392
18937at33392
75833at33392
7at33392
105412at33392
63152at33392
39889at33392
29453at33392
23254at33392
73304at33392
118819at33392
57038at33392
30074at33392
7153at33392
65306at33392
135025at33392
3627at33392
128684at33392
74672at33392
93942at33392
71820at33392
91687at33392
29448at33392
81406at33392
8676at33392
124625at33392
64093at33392
17965at33392
19513at33392
8063at33392
111826at33392
87191at33392
85220at33392
65452at33392
74829at33392
38633at33392
48497at33392
112966at33392
77946at33392
104438at33392
35372at33392
60178at33392
34131at33392
22700at33392
92822at33392
6526at33392
108051at33392
99757at33392
25264at33392
7239at33392
22425at33392
122594at33392
86283at33392
16844at33392
107024at33392
100347at33392
12432at33392
77555at33392
107691at33392
116059at33392
53774at33392
16636at33392
25833at33392
48305at33392
92824at33392
91105at33392
61724at33392
34045at33392
70755at33392
18095at33392
23428at33392
126701at33392
40134at33392
85606at33392
30275at33392
24831at33392
42167at33392
106896at33392
123330at33392
64883at33392
101663at33392
112231at33392
78382at33392
119767at33392
49548at33392
2650at33392
33347at33392
42287at33392
118131at33392
94358at33392
5695at33392
30645at33392
28201at33392
59533at33392
33859at33392
695at33392
122872at33392
9083at33392
107083at33392
46931at33392
52613at33392
118354at33392
92959at33392
48025at33392
54449at33392
22547at33392
72307at33392
61334at33392
100620at33392
43343at33392
13274at33392
106592at33392
21142at33392
44855at33392
125301at33392
90922at33392
13811at33392
4484at33392
85745at33392
11299at33392
116914at33392
