## Supplementary material for "A high-quality functional genome assembly of *Delia radicum* L. (Diptera: Anthomiidae) annotated from egg to adult": Table S8

### Sheet: BUSCO sets in%
BUSCO set	Subset of genes	Complete	Single (S)	Duplicated (D)	Fragmented (F)	Missing (M)	Total
Insecta	all	97.5	34.2	63.3	1.9	0.6	1367	97.5
Endopterygota	all	95.4	31.4	64	3.3	1.3	2124	95.4
Diptera	all	93.6	27.7	65.9	3.3	3.1	3285	93.6
								0
Insecta	by all 3 approaches	75.8	24.2	51.6	0.8	23.4	1367	75.8
Endopterygota	by all 3 approaches	74.6	22	52.6	0.5	24.9	2124	74.6
Diptera	by all 3 approaches	71.7	18.4	53.3	0.5	27.8	3285	71.7
								0
Insecta	by at least 2 approaches	90.7	30.1	60.6	1.2	8.1	1367	90.7
Endopterygota	by at least 2 approaches	89.5	28.2	61.3	1.8	8.7	2124	89.5
Diptera	by at least 2 approaches	87.5	24.6	62.9	1.4	11.1	3285	87.5

### Sheet: BUSCO sets absolut counts
BUSCO set	Subset of genes	Complete	Single (S)	Duplicated (D)	Fragmented (F)	Missing (M)	Total
Insecta	all	1332	467	865	26	9	1367
Endopterygota	all	2026	666	1360	71	27	2124
Diptera	all	3075	911	2164	109	101	3285
Insecta	all 3 approaches	1037	331	706	11	319	1367
Endopterygota	all 3 approaches	1584	467	1117	11	529	2124
Diptera	all 3 approaches	2358	606	1752	16	911	3285
Insecta	at least 2 approaches	1239	411	828	17	111	1367
Endopterygota	at least 2 approaches	1901	599	1302	38	185	2124
Diptera	at least 2 approaches	2872	807	2065	46	367	3285
