## Supplementary material for "A high-quality functional genome assembly of *Delia radicum* L. (Diptera: Anthomiidae) annotated from egg to adult": Table S9

### Sheet: Gene prediction
		single GAF		all 3 GAF			post GAF			TPM >= 1
Approach	Description	Number of transcripts	Number of genes	Number of transcripts	Number of genes	Comment	Number of genes	percentage	Comment	Number of genes	percentage	Comment	Functional annotation
Cufflinks	transcriptome-based	23729	16188	18457	11588		11545			10691
GeMoMa	homology-based	46286	19343	44372	18274		17958			13071
BRAKER	ab initio	82473	81150	74207	72613		71890			25591
final				121731	81000		81000		Figure 4a	30492		Figure 4c
							21988			12684			GO from PANNZER
							28757	35.5025	Figure S2 top	15270	50.0787	Figure 4d	GO from PANNZER and IPS
							62418	77.0593	Figure 4b	24709	81.0344	Figure S2 bottom	PANNZER and IPS
